# Modeling microRNA-driven post-transcriptional regulation by using exon-intron split analysis (EISA) in pigs

**DOI:** 10.1101/2021.07.14.452370

**Authors:** Emilio Mármol-Sánchez, Susanna Cirera, Laura M. Zingaretti, Mette Juul Jacobsen, Yuliaxis Ramayo-Caldas, Claus B. Jørgensen, Merete Fredholm, Tainã Figueiredo Cardoso, Raquel Quintanilla, Marcel Amills

**Author notes:** **Corresponding author:** Emilio Mármol-Sánchez. Science for Life Laboratory, Department of Molecular Biosciences, The Wenner-Gren Institute. Stockholm University, Stockholm, Sweden. Emilio Mármol-Sánchez current affiliation: ^1^Department of Molecular Biosciences, The Wenner-Gren Institute, Stockholm University, Stockholm, Sweden. ^2^Centre for Paleogenetics, Stockholm University, Stockholm, Sweden. Tainã Figueiredo Cardoso current affiliation: Embrapa Pecuária Sudeste, Empresa Brasileira de Pesquisa Agropecuária (EMBRAPA), 13560-970, São Carlos, SP, Brazil. Emilio Mármol-Sánchez. Claus B. Jørgensen. Tainã Figueiredo Cardoso.

## Abstract

The contribution of microRNAs (miRNAs) to mRNA regulation has often been explored by *post hoc* selection of downregulated genes and determining whether they harbor binding sites for miRNAs of interest. This approach, however, does not discriminate whether these mRNAs are also downregulated at the transcriptional level. Here, we have characterized the transcriptional and post-transcriptional changes of mRNA expression in two porcine tissues: *gluteus medius* muscle of fasted and fed Duroc gilts and adipose tissue of lean and obese Duroc-Göttingen minipigs. Exon-intron split analysis (EISA) of RNA-seq data allowed us to identify downregulated mRNAs with high post-transcriptional signals in fed or obese states, and we assessed whether they harbor binding sites for upregulated miRNAs in any of these two physiological states. We found 26 downregulated mRNAs with high post-transcriptional signals in the muscle of fed gilts and 21 of these were predicted targets of upregulated miRNAs also in the fed state. For adipose tissue, 44 downregulated mRNAs in obese minipigs displayed high post-transcriptional signals, and 25 of these were predicted targets of miRNAs upregulated in the obese state. These results suggest that the contribution of miRNAs to mRNA repression is more prominent in the skeletal muscle system. Finally, we identified several genes that may play relevant roles in the energy homeostasis of the pig skeletal muscle (*DKK2* and *PDK4*) and adipose (*SESN3* and *ESRRG*) tissues. By differentiating transcriptional from post-transcriptional changes in mRNA expression, EISA provides a valuable view about the regulation of gene expression, complementary to canonical differential expression analyses.
