## Supplementary material for "Modeling microRNA-driven post-transcriptional regulation by using exon-intron split analysis (EISA) in pigs": Table S1

### Sheet: TableS1
Table S1: Phenotypic values of body mass index (BMI) trait and sex classification recorded in 11 Duroc-Göttingen minipigs from the F2-UNIK resource population and grouped as obese or lean in accordance with their BMI.
ID	Sexa	BMIb	Group
F2_413	1	97.894	Lean
F2_525	1	10.135	Lean
F2_577	1	10.468	Lean
F2_402	1	107.958	Lean
F2_407	1	116.924	Lean
F2_433	1	143.549	Obese
F2_524	1	150.282	Obese
F2_503	2	152.439	Obese
F2_572*	1	154.570	Obese
F2_473	1	156.604	Obese
F2_529	1	161.560	Obese
aSex code corresponding to male (1) and female (2) pigs.
bBMI: body mass index.
*This animal was used in small RNA-seq analyses but was replaced by animal F2_503 in qPCR analyses.
