## Supplementary material for "Modeling microRNA-driven post-transcriptional regulation by using exon-intron split analysis (EISA) in pigs": Table S2

### Sheet: TableS2
Table S2: Primers for qPCR verification of selected mRNAs* and miRNAs* in the F2-UNIK Duroc-Göttingen minipig population after comparing lean (N = 5) and obese (N = 5) individuals.
Gene	Forward Primer	Reverse Primer
LEP	TGACACCAAAACCCTCATCA	ATGAAGTCCAAACCGGTGAC
SERPINE2	GAAGTCAGCGAAGACGGAAC	GCCCCATGAATAAAACAGCA
PRSS23	GCCGTTAGAATCACCCCTCT	ACCCCAATGACAAAATCTGGC
OSBPL10	AGCTGAGGACGAACAAACCT	TGTCTCCTCCTGATCTTCCGT
RNF157	GACGGGACTTTCTGCGTCAA	TCGACTCCTGCGTGTTGTACT
ACTBa	TCTGGCACCACACCTTCT	TGATCTGGGTCATCTTCTCAC
TBPa	AACAGTTCAGTAGTTATGAGCCAGA	AGATGTTCTCAAACGCTTCG
ssc-miR-92b-3p	CGCAGTATTGCACTCGTC	GTCCAGTTTTTTTTTTTTTTTGGAG
ssc-miR-148a-3p	AGTCAGTGCACTACAGAAC	GTCCAGTTTTTTTTTTTTTTTACAAAG
ssc-miR-214-3p	ACAGCAGGCACAGACA	GTCCAGTTTTTTTTTTTTTTTCTGC
ssc-let-7ab	GCAGTGAGGTAGTAGGTTGT	GGTCCAGTTTTTTTTTTTTTTTAACTATAC
ssc-miR-23a-3pb	CATCACATTGCCAGGGAT	GGTCCAGTTTTTTTTTTTTTTTGGAA
* mRNA genes were selected among those showing the top 5% negative post-transcriptional signals and a reduction of at least 2-folds in their exonic (ΔEx) fractions (Table 2).
*miRNA genes were selected among those significantly upregulated in lean minipigs compared to their obese counterparts (Table S10).
amRNAs used as reference genes.
bmicroRNAs used as reference genes.
