## Supplementary material for "Modeling microRNA-driven post-transcriptional regulation by using exon-intron split analysis (EISA) in pigs": Table S3

### Sheet: TableS3
Table S3: Raw Cq values obtained in qPCR analyses measuring adipocyte expression levels of selected mRNAs and miRNAs from lean (N = 5) and obese (N = 5) UNIK minipigs.
Sample	TBP*	ACTB*	LEP	SERPINE2	RNF157	OSBPL10	PRSS23	let-7a*	miR-23b-3p*	miR-92b-3p	miR-148a-3p	miR-214-3p
402.1	26.52	21.11	21.07	30.7	37.47	34.39	25.59	17.378	23.358	34.617	25.628	23.943
402.2	26.33	20.77	20.8	30.8	39.2	34.57	25.87	18.659	23.816	36.128	26.351	24.882
407.1	26.99	22.27	22.61	30.03	38.16	38.01	27.33	18.542	24.508	35.11	27.615	25.745
407.2	26.95	22.07	22.34	30.51	38.56	37.11	27.55	19.245	24.674	34.858	27.479	26.001
413.1	26.82	21.68	23.06	33.58	39.44	38.56	27.79	16.259	20.129	33.767	18.142	24.208
413.2	26.41	21.4	22.86	34.89	41.37	39.19	28.19	17.116	20.217	33.452	18.675	24.407
433.1	26.88	21.27	21.46	30.86	36.9	34.72	28.98	18.009	23.952	35.74	27.136	26.02
433.2	26.94	21.37	21.05	30.93	36.58	35.05	29.75	18.641	23.894	35.918	27.452	26.921
473.1	26.71	20.42	19.56	28.16	33.28	34.44	25.43	18.036	23.163	36.254	26.242	25.698
473.2	26.99	20.42	19.5	28.19	32.97	33.55	25.27	18.063	23.211	36.664	26.17	25.204
503.1	27.96	21.93	20.28	28.73	32.66	35.07	25.11	17.802	23.143	33.504	26.513	25.299
503.2	27.75	20.89	19.96	28.11	32.2	34.44	24.24	18.469	23.367	34.082	26.911	26.523
524.1	25.9	20.61	18.81	28.22	36.67	32.32	24.29	18.072	23.455	37.524	26.441	25.404
524.2	26.07	21.44	19.69	28.82	36.99	33.24	25.1	18.388	23.006	37.524	26.622	26.722
525.1	25.7	20.08	20.77	29.5	36.31	34.22	27.46	18.145	22.958	34.176	25.98	25.612
525.2	26.04	20.36	21.02	30.04	36.79	34.84	28.08	18.785	23.221	34.375	26.296	26.409
529.1	26.76	21.5	19.76	30.46	36.41	33.7	23.35	18.758	24.606	36.611	27.181	25.982
529.2	26.95	21.37	20.41	30.19	36.49	33.98	23.29	18.857	24.46	35.74	26.911	25.925
577.1	26.88	21.44	22.56	32.59	35.82	34.76	25.42	18.776	24.138	34.249	26.649	25.157
577.2	26.79	21.5	23.27	31.66	36.36	34.63	25.13	18.695	23.962	34.228	25.926	24.351
*Reference genes
