## Supplementary material for "Modeling microRNA-driven post-transcriptional regulation by using exon-intron split analysis (EISA) in pigs": Table S5

### Sheet: TableS5
Table S5: Differential expression analyses of microRNAs using the edgeR tool and comparing gluteus medius expression levels of fasted AL-T0 (N = 11) and fed AL-T2 (N = 12) Duroc gilts. In bold are microRNAs detected as significantly differentially expressed (|FC| > 1.5; q-value < 0.05, N = 16).
miRNA	log2FCa	P-value	q-valueb	log2CPMc AL-T0	log2CPMc AL-T2	Average log2CPM
ssc-miR-1285	-2.99694	2.84837e-05	0.00811786	7.90331	5.65816	6.78073
ssc-miR-148a-3p	1.34958	0.000643846	0.0275948	13.8728	15.0461	14.4594
ssc-miR-22-3p	-1.23932	0.00057525	0.0275948	12.7285	11.8521	12.2903
ssc-miR-30a-3p	0.689343	0.000560856	0.0275948	9.76274	10.4644	10.1136
ssc-miR-758	-0.781569	0.000215556	0.0275948	5.33376	4.60525	4.96951
ssc-miR-296-5p	-1.08295	0.000677767	0.0275948	5.10047	3.9636	4.53204
ssc-miR-339	-0.981386	0.00050768	0.0275948	2.86773	2.05991	2.46382
ssc-miR-30e-3p	0.61186	0.00119624	0.0315312	10.7725	11.4226	11.0976
ssc-miR-7-5p	0.97413	0.00129736	0.0315312	6.83444	7.73311	7.28377
ssc-miR-374a-3p	0.932126	0.00139989	0.0315312	6.8445	7.66841	7.25645
ssc-miR-129a-3p	-1.72123	0.00140407	0.0315312	4.8088	3.17111	3.98995
ssc-miR-421-5p	1.27682	0.00143826	0.0315312	2.60464	3.7911	3.19787
ssc-miR-181c	-0.756033	0.00140733	0.0315312	3.05614	2.40726	2.7317
ssc-miR-100	-0.411028	0.00259824	0.0435587	13.0137	12.6001	12.8069
ssc-miR-151-3p	0.628686	0.00239048	0.0435587	12.3371	13.0254	12.6812
ssc-miR-7	0.937701	0.00246101	0.0435587	6.3875	7.22908	6.80829
ssc-miR-19b-1	-1.19297	0.00254174	0.0435587	2.8159	1.94668	2.38129
ssc-miR-210	-0.564468	0.00304167	0.0481597	4.31579	3.80773	4.06176
ssc-let-7f-1	0.685859	0.00416063	0.0592889	14.0439	14.7417	14.3928
ssc-miR-361-5p	-0.585364	0.00398634	0.0592889	7.42745	6.84443	7.13594
ssc-let-7f-5p	0.680077	0.00446358	0.0593284	12.4227	13.1147	12.7687
ssc-miR-125b	-0.579038	0.00499608	0.0593284	12.9661	12.3952	12.6806
ssc-let-7i-3p	-0.793798	0.00478942	0.0593284	3.43049	2.75272	3.09161
ssc-miR-7857-3p	-1.20113	0.00481611	0.0593284	2.27618	1.58543	1.93081
ssc-miR-98	0.655445	0.00572312	0.0627342	9.60473	10.2461	9.9254
ssc-miR-7138-3p	-0.792296	0.00561536	0.0627342	1.8979	1.38332	1.64061
ssc-miR-362	-0.573169	0.00645187	0.0656708	6.45694	5.85889	6.15791
ssc-miR-223	-0.657971	0.00631312	0.0656708	5.08984	4.50664	4.79824
ssc-miR-365-3p	-0.78333	0.00706981	0.0671632	9.89102	9.03067	9.46085
ssc-miR-326	-0.742683	0.00699092	0.0671632	4.01812	3.29029	3.6542
ssc-miR-423-3p	-0.767541	0.00799615	0.0721252	13.1356	12.5137	12.8247
ssc-miR-19b-2	-0.975661	0.00835134	0.0721252	4.07748	3.35694	3.71721
ssc-miR-26b-3p	-0.544411	0.00819275	0.0721252	3.19636	2.73608	2.96622
ssc-miR-532-3p	-0.7573	0.00906816	0.0737186	7.42115	6.6763	7.04873
ssc-miR-129a-5p	-1.06602	0.0089538	0.0737186	4.89238	4.20198	4.54718
ssc-miR-500-5p	-0.554131	0.00931182	0.0737186	4.3502	3.7969	4.07355
ssc-miR-133b	-0.612146	0.0110712	0.0852779	10.862	10.1697	10.5159
ssc-miR-424-3p	-0.588909	0.0126795	0.0931374	7.36606	6.83553	7.10079
ssc-miR-450b-3p	1.02039	0.0127451	0.0931374	1.29238	2.13913	1.71575
ssc-miR-181a	-0.459933	0.0139413	0.0993319	12.1675	11.7201	11.9438
ssc-miR-196a	0.521161	0.0147861	0.101112	8.55807	9.09957	8.82882
ssc-miR-132	-0.486091	0.0149007	0.101112	4.11055	3.67458	3.89256
ssc-miR-20b	-0.876223	0.0157166	0.104168	2.57913	1.8517	2.21541
ssc-miR-146b	-0.631412	0.0160973	0.104267	6.99394	6.4929	6.74342
ssc-miR-493-5p	0.513381	0.0175341	0.111049	6.51373	7.11675	6.81524
ssc-miR-628-3p	-0.549674	0.0180585	0.111884	2.83192	2.32163	2.57677
ssc-miR-145-5p	-0.637463	0.0196159	0.114092	11.1053	10.3561	10.7307
ssc-miR-331-3p	-0.621193	0.0190828	0.114092	8.18448	7.56488	7.87468
ssc-miR-324	-0.802907	0.0193508	0.114092	1.90526	1.28722	1.59624
ssc-miR-628-5p	0.604638	0.0228024	0.129974	2.4788	2.98916	2.73398
ssc-miR-133a-2-3p	-0.515416	0.0260867	0.135944	16.8215	16.2089	16.5152
ssc-miR-133a-1-3p	-0.514669	0.0264213	0.135944	15.2301	14.6182	14.9241
ssc-miR-196b-5p	0.447631	0.0267118	0.135944	7.0225	7.45785	7.24018
ssc-miR-1296-5p	-0.78051	0.0250804	0.135944	5.30833	4.39423	4.85128
ssc-miR-489	-0.409401	0.0248862	0.135944	4.10055	3.72235	3.91145
ssc-miR-339-3p	-0.697339	0.0259559	0.135944	1.71153	1.25398	1.48276
ssc-miR-150	-0.535097	0.0279856	0.139928	8.75503	8.27681	8.51592
ssc-miR-497	-0.407458	0.0289178	0.142096	4.82384	4.45882	4.64133
ssc-miR-214-3p	-0.599209	0.030337	0.146543	8.11234	7.49077	7.80156
ssc-miR-574-3p	-0.572489	0.0314374	0.149328	8.20176	7.77128	7.98652
ssc-miR-15b	-0.512271	0.0326761	0.151956	5.86787	5.36428	5.61608
ssc-miR-192	0.465261	0.033057	0.151956	4.96479	5.44211	5.20345
ssc-miR-532-5p	-0.298758	0.0356794	0.15407	11.2006	10.9271	11.0639
ssc-miR-92b-3p	-0.59077	0.0355794	0.15407	6.18334	5.70033	5.94183
ssc-miR-9841-3p	-0.779712	0.035307	0.15407	4.03878	3.32222	3.6805
ssc-miR-205	-1.03361	0.0341504	0.15407	1.53766	0.995272	1.26646
ssc-let-7g	0.440617	0.0364451	0.155028	13.9722	14.4442	14.2082
ssc-miR-1	0.509341	0.040379	0.167362	16.7904	17.2865	17.0385
ssc-let-7i-5p	0.455626	0.0411065	0.167362	14.0577	14.5174	14.2875
ssc-miR-660	-0.543996	0.0409212	0.167362	5.83033	5.35035	5.59034
ssc-let-7a-1	0.280245	0.0433772	0.171113	13.7714	14.0816	13.9265
ssc-miR-296-3p	-0.50644	0.0446917	0.171113	7.3005	6.91262	7.10656
ssc-miR-345-3p	0.327766	0.0450298	0.171113	6.20984	6.53974	6.37479
ssc-miR-17-5p	-0.489748	0.0448504	0.171113	6.18924	5.77267	5.98095
ssc-miR-221-5p	-0.482412	0.0436554	0.171113	3.39484	2.95103	3.17294
ssc-miR-500-3p	-0.364325	0.0463675	0.17157	8.57625	8.19984	8.38804
ssc-miR-425-3p	-0.377417	0.0469559	0.17157	7.73555	7.31344	7.52449
ssc-miR-10391	-0.635405	0.0461664	0.17157	2.08827	1.55432	1.82129
ssc-let-7a-2	0.271287	0.0508595	0.183481	12.483	12.7831	12.633
ssc-miR-155-5p	-0.380616	0.0516974	0.184172	5.89715	5.56284	5.73
ssc-miR-125a	-0.49297	0.0541462	0.188191	12.6	12.222	12.411
ssc-miR-181d-5p	0.276391	0.0537439	0.188191	6.47632	6.75536	6.61584
ssc-miR-99a-3p	-0.331057	0.0572764	0.196672	4.43705	4.12327	4.28016
ssc-miR-708-3p	0.665155	0.0602129	0.204294	2.72843	3.33961	3.03402
ssc-miR-191	-0.339695	0.0647107	0.214448	13.1404	12.7954	12.9679
ssc-miR-2320-5p	-0.551885	0.0641476	0.214448	5.95523	5.42886	5.69205
ssc-miR-99b	-0.401886	0.0676773	0.220332	11.036	10.6951	10.8656
ssc-miR-30e-5p	-0.630309	0.0680325	0.220332	9.73879	9.35344	9.54611
ssc-miR-342	-0.49501	0.0738415	0.236459	6.02129	5.52033	5.77081
ssc-miR-30d	-0.348531	0.0831927	0.258026	14.755	14.4255	14.5902
ssc-miR-148b-3p	0.320481	0.0838017	0.258026	10.0617	10.4212	10.2415
ssc-miR-133a-2-5p	-0.369299	0.0836762	0.258026	10.1733	9.81233	9.99281
ssc-miR-29c	-0.484061	0.084768	0.258026	3.25105	2.78345	3.01725
ssc-miR-374b-3p	0.740248	0.0851032	0.258026	1.41009	2.10842	1.75925
ssc-miR-29a-3p	-0.271477	0.0872142	0.260531	9.05639	8.76962	8.91301
ssc-miR-10390	-0.9553	0.0877578	0.260531	2.85695	2.23379	2.54537
ssc-miR-26b-5p	0.325175	0.0930851	0.271364	10.9871	11.3137	11.1504
ssc-miR-455-3p	-0.403499	0.093311	0.271364	7.24114	6.89557	7.06835
ssc-miR-139-5p	-0.3461	0.102089	0.281432	9.48576	9.20399	9.34487
ssc-miR-370	-0.388092	0.102678	0.281432	8.82268	8.57124	8.69696
ssc-miR-503	0.277714	0.102698	0.281432	7.85212	8.12234	7.98723
ssc-miR-20a-5p	-0.458487	0.0996029	0.281432	7.02854	6.6311	6.82982
ssc-miR-148a-5p	-0.431882	0.0983621	0.281432	5.97878	5.42122	5.7
ssc-miR-136-5p	0.589327	0.100945	0.281432	3.50027	3.92718	3.71372
ssc-miR-24-2-5p	0.388937	0.105133	0.28536	4.12945	4.41551	4.27248
ssc-miR-133a-1-5p	-0.347155	0.113132	0.298543	8.52656	8.17793	8.35225
ssc-miR-204	-0.413146	0.112672	0.298543	7.23344	6.74684	6.99014
ssc-miR-7144-5p	-0.580963	0.111829	0.298543	1.73131	1.29377	1.51254
ssc-miR-140-3p	-0.284505	0.117068	0.306096	10.2633	9.92796	10.0956
ssc-miR-30c-1-3p	0.26253	0.123732	0.32058	5.03355	5.27346	5.1535
ssc-miR-615	-0.45985	0.125411	0.322001	5.05011	4.78378	4.91694
ssc-miR-493-3p	0.295597	0.128082	0.325924	4.92669	5.24843	5.08756
ssc-miR-15a	-0.363598	0.134958	0.337394	4.10522	3.80692	3.95607
ssc-miR-208b	-0.610607	0.134139	0.337394	3.45439	3.26164	3.35802
ssc-miR-92a-2	-0.355607	0.13826	0.342645	12.9007	12.5765	12.7386
ssc-miR-32	0.844454	0.142477	0.350051	3.14988	3.70867	3.42927
ssc-miR-450b-5p	0.312238	0.159935	0.372676	9.13243	9.42618	9.27931
ssc-miR-149	-0.349467	0.160746	0.372676	9.14374	8.87847	9.0111
ssc-miR-186-5p	-0.267998	0.156634	0.372676	8.55748	8.33267	8.44508
ssc-miR-16-2	-0.256644	0.161754	0.372676	7.44959	7.2177	7.33364
ssc-miR-744	-0.352259	0.161327	0.372676	7.12029	6.93475	7.02752
ssc-miR-9843-3p	0.252316	0.159868	0.372676	6.16145	6.40262	6.28203
ssc-miR-218b	0.54364	0.162147	0.372676	4.91941	5.39712	5.15826
ssc-miR-106a	-0.554883	0.161055	0.372676	1.7524	1.47328	1.61284
ssc-miR-1468	0.241923	0.165068	0.373973	9.54221	9.77692	9.65956
ssc-miR-7137-3p	0.310185	0.165336	0.373973	4.58718	4.80355	4.69537
ssc-miR-374b-5p	-0.31303	0.168098	0.377227	8.24052	7.90195	8.07124
ssc-miR-455-5p	0.417709	0.176427	0.392826	6.64067	6.99329	6.81698
ssc-miR-320	-0.299801	0.179533	0.394197	11.2803	11.0308	11.1555
ssc-miR-664-5p	0.20345	0.181192	0.394197	6.25132	6.42792	6.33962
ssc-miR-6782-3p	-0.489892	0.180039	0.394197	6.17568	5.71058	5.94313
ssc-miR-92a-1	-0.318684	0.18724	0.404268	11.6701	11.4028	11.5364
ssc-miR-1249	-0.411732	0.191583	0.407471	6.05203	5.84367	5.94785
ssc-miR-183	-0.357679	0.191365	0.407471	4.49992	4.27373	4.38682
ssc-miR-935	-0.425836	0.19327	0.408014	6.327	6.1077	6.21735
ssc-miR-769-5p	-0.201596	0.196818	0.410195	6.08677	5.88835	5.98756
ssc-miR-424-5p	-0.327313	0.197182	0.410195	4.43636	4.20759	4.32197
ssc-miR-27b-3p	0.228291	0.204515	0.422369	14.5655	14.8229	14.6942
ssc-miR-16-1	-0.24367	0.206	0.422373	7.43976	7.21265	7.32621
ssc-miR-425-5p	-0.216101	0.211124	0.423734	8.3922	8.16011	8.27616
ssc-miR-1306-3p	-0.262053	0.210934	0.423734	6.04063	5.83974	5.94019
ssc-miR-2411	0.573086	0.211025	0.423734	1.06603	1.33936	1.2027
ssc-miR-10384	-0.252247	0.213143	0.424796	6.07497	5.86403	5.9695
ssc-miR-199a-5p	-0.243956	0.22204	0.433828	10.9892	10.7265	10.8578
ssc-miR-193a-5p	-0.307699	0.225749	0.433828	8.45602	8.19622	8.32612
ssc-miR-1343	-0.401082	0.219733	0.433828	8.35805	8.20785	8.28295
ssc-miR-221-3p	-0.208571	0.225341	0.433828	6.89146	6.67407	6.78277
ssc-miR-1306-5p	-0.390411	0.223945	0.433828	6.62537	6.38104	6.50321
ssc-miR-29b-1	0.321316	0.226808	0.433828	2.44273	2.78824	2.61548
ssc-miR-6529	0.248845	0.229974	0.436951	8.66282	8.94125	8.80204
ssc-miR-136-3p	-0.318992	0.24093	0.454736	5.58272	5.35856	5.47064
ssc-miR-7134-5p	-0.318778	0.243158	0.455921	10.5744	10.3219	10.4482
ssc-miR-218-5p	0.47464	0.245077	0.456515	4.94346	5.34624	5.14485
ssc-miR-107	-0.213527	0.247286	0.45764	5.58261	5.41581	5.49921
ssc-miR-652	0.407826	0.250002	0.459681	1.82922	2.09533	1.96227
ssc-miR-99a-5p	0.185839	0.255307	0.466392	14.8061	14.9869	14.8965
ssc-miR-490-3p	-0.594242	0.256925	0.466392	1.18986	0.87732	1.03359
ssc-miR-122-5p	0.533187	0.262109	0.472792	4.70943	4.9705	4.83997
ssc-miR-10a-3p	0.253014	0.26997	0.483909	4.46377	4.77739	4.62058
ssc-miR-139-3p	-0.305461	0.279389	0.497661	5.49165	5.38061	5.43613
ssc-miR-103	-0.188437	0.290595	0.514407	9.78108	9.59667	9.68887
ssc-miR-199a-3p	0.216307	0.300639	0.520756	12.4054	12.6431	12.5242
ssc-miR-1307	-0.249228	0.297793	0.520756	9.47181	9.32415	9.39798
ssc-miR-182	0.210255	0.30149	0.520756	5.48965	5.66384	5.57675
ssc-miR-335	-0.301056	0.299163	0.520756	2.70852	2.54867	2.6286
ssc-miR-30b-5p	-0.265608	0.305154	0.523909	8.65713	8.45083	8.55398
ssc-miR-2320-3p	0.212895	0.312519	0.530166	5.26632	5.50546	5.38589
ssc-let-7f-3p	0.186469	0.311355	0.530166	4.54259	4.72906	4.63582
ssc-miR-101-1	-0.321009	0.31922	0.535439	9.92945	9.78562	9.85754
ssc-miR-450a	0.29258	0.319385	0.535439	7.55718	7.75868	7.65793
ssc-miR-101-2	-0.322888	0.322862	0.538103	8.30792	8.17319	8.24055
ssc-miR-30a-5p	-0.162662	0.342109	0.541672	12.2143	12.0831	12.1487
ssc-let-7d-5p	0.145368	0.334574	0.541672	11.0927	11.2498	11.1712
ssc-miR-23a	-0.168689	0.333247	0.541672	10.2856	10.0752	10.1804
ssc-let-7d-3p	-0.320513	0.339796	0.541672	9.30652	9.22722	9.26687
ssc-miR-146a-5p	0.201306	0.329095	0.541672	8.14056	8.41903	8.2798
ssc-miR-671-3p	-0.310588	0.334014	0.541672	4.80845	4.70215	4.7553
ssc-miR-7137-5p	-0.198794	0.340856	0.541672	3.53371	3.36709	3.4504
ssc-miR-542-5p	-0.204824	0.338207	0.541672	2.47048	2.26568	2.36808
ssc-miR-193a-3p	-0.375087	0.327573	0.541672	1.85726	1.48012	1.66869
ssc-miR-451	0.25045	0.347307	0.546865	8.13	8.3697	8.24985
ssc-miR-24-3p	-0.14197	0.351856	0.550983	11.2761	11.1478	11.212
ssc-miR-885-5p	-0.236598	0.363098	0.56548	9.52883	9.32027	9.42455
ssc-miR-214-5p	0.242123	0.3694	0.572168	4.86466	4.95841	4.91153
ssc-miR-330	0.160831	0.38262	0.583137	3.6183	3.73751	3.6779
ssc-miR-10382	-0.333346	0.37914	0.583137	2.22568	2.08498	2.15533
ssc-miR-190a	-0.353571	0.382193	0.583137	1.57965	1.51864	1.54914
ssc-let-7c	0.109295	0.389183	0.589985	12.3148	12.4319	12.3734
ssc-miR-331-5p	0.143291	0.393048	0.592692	5.65903	5.83451	5.74677
ssc-miR-152	0.14968	0.399357	0.596996	10.0135	10.1753	10.0944
ssc-miR-9-3	0.301628	0.400092	0.596996	1.64499	1.89663	1.77081
ssc-miR-7138-5p	-0.205759	0.402466	0.59741	4.35951	4.15561	4.25756
ssc-miR-194a-5p	0.193006	0.411611	0.607819	2.33407	2.52555	2.42981
ssc-miR-7142-3p	0.15713	0.414184	0.608465	7.06343	7.25939	7.16141
ssc-miR-26a	0.0990161	0.423477	0.61577	16.1078	16.2083	16.1581
ssc-miR-140-5p	-0.274928	0.421994	0.61577	5.34868	5.2043	5.27649
ssc-miR-30b-3p	0.13482	0.429253	0.621	5.9266	6.07162	5.99911
ssc-miR-184	0.305905	0.435345	0.626633	3.86236	4.26245	4.06241
ssc-miR-505	-0.125306	0.439777	0.629832	6.85508	6.72247	6.78877
ssc-miR-30c-5p	-0.111147	0.444509	0.633426	12.5271	12.4306	12.4788
ssc-miR-142-5p	-0.172322	0.454034	0.638527	5.91031	5.82936	5.86984
ssc-miR-9810-3p	-0.271179	0.454535	0.638527	2.04034	1.91056	1.97545
ssc-miR-1839-5p	0.221793	0.454811	0.638527	1.59793	1.91443	1.75618
ssc-miR-7-3p	0.164933	0.461751	0.642893	4.67663	4.86964	4.77313
ssc-miR-200b	0.500397	0.462432	0.642893	4.35746	4.29468	4.32607
ssc-miR-206	0.15595	0.464925	0.643221	16.314	16.5816	16.4478
ssc-miR-130b-3p	0.19106	0.472116	0.650014	1.99371	2.22028	2.107
ssc-miR-885-3p	-0.193361	0.482377	0.660949	6.52132	6.36045	6.44089
ssc-miR-7134-3p	-0.209708	0.492792	0.668789	13.5047	13.4748	13.4897
ssc-miR-365-5p	-0.239412	0.490677	0.668789	2.42303	2.21247	2.31775
ssc-miR-30c-3p	0.115383	0.496818	0.671058	6.92222	7.00258	6.9624
ssc-miR-369	-0.193929	0.510259	0.685961	2.78563	2.69635	2.74099
ssc-miR-143-3p	-0.212843	0.526759	0.704818	13.9563	14.0043	13.9803
ssc-miR-499-5p	-0.232654	0.536467	0.712755	9.40907	9.31396	9.36152
ssc-miR-340	-0.159178	0.537692	0.712755	8.55193	8.46577	8.50885
ssc-miR-195	-0.11109	0.550484	0.719669	6.628	6.55566	6.59183
ssc-miR-452	-0.27706	0.548762	0.719669	2.98172	2.80875	2.89523
ssc-miR-219a	0.223199	0.547657	0.719669	1.02394	1.12993	1.07693
ssc-miR-34a	-0.185323	0.557449	0.725448	3.38393	3.17718	3.28055
ssc-let-7e	0.0656035	0.561579	0.7275	10.53	10.6	10.565
ssc-miR-142-3p	0.219798	0.573737	0.739887	2.40332	2.54463	2.47397
ssc-miR-2366	-0.142543	0.583735	0.74939	2.97148	2.84297	2.90723
ssc-miR-21-5p	-0.151442	0.58809	0.751594	12.8734	12.7768	12.8251
ssc-miR-29b-2	0.167589	0.600587	0.764139	2.5862	2.68046	2.63333
ssc-miR-222	-0.12468	0.604118	0.765216	6.51444	6.44757	6.48101
ssc-miR-95	0.0703054	0.643895	0.78551	10.5112	10.5395	10.5254
ssc-miR-181b	-0.0685676	0.628111	0.78551	9.89827	9.82438	9.86133
ssc-miR-504	-0.176684	0.644945	0.78551	8.67473	8.87384	8.77429
ssc-miR-185	-0.0812606	0.628709	0.78551	8.21706	8.14215	8.17961
ssc-miR-432-5p	-0.0717646	0.63466	0.78551	6.9683	6.88928	6.92879
ssc-miR-143-5p	-0.129521	0.644709	0.78551	5.29545	5.28764	5.29154
ssc-miR-19a	-0.185348	0.630654	0.78551	2.46254	2.18933	2.32594
ssc-miR-345-5p	-0.129774	0.640497	0.78551	2.02871	1.9881	2.0084
ssc-miR-338	0.227563	0.637719	0.78551	1.31332	1.32652	1.31992
ssc-miR-7139-5p	0.13126	0.651983	0.790703	1.46215	1.63164	1.54689
ssc-miR-450c-3p	0.0996093	0.66488	0.799539	4.46153	4.60386	4.53269
ssc-miR-9-1	0.127339	0.663825	0.799539	1.82825	1.93776	1.88301
ssc-miR-423-5p	-0.0946921	0.692653	0.825082	11.3325	11.3329	11.3327
ssc-miR-28-5p	-0.0775947	0.694806	0.825082	3.72764	3.69389	3.71077
ssc-miR-671-5p	-0.149146	0.69479	0.825082	1.34887	1.2253	1.28708
ssc-miR-28-3p	0.0590376	0.702619	0.827464	9.40606	9.48071	9.44339
ssc-miR-151-5p	-0.0593897	0.700136	0.827464	7.29495	7.23946	7.26721
ssc-miR-328	-0.114959	0.71306	0.829478	9.89141	9.91505	9.90323
ssc-miR-22-5p	-0.0604068	0.710861	0.829478	7.84404	7.79415	7.8191
ssc-miR-9858-5p	-0.142354	0.711082	0.829478	1.70033	1.62333	1.66183
ssc-miR-6516	0.128624	0.716101	0.829629	2.47405	2.478	2.47602
ssc-miR-128	0.072999	0.720743	0.831627	13.5994	13.6478	13.6236
ssc-miR-542-3p	0.0926937	0.73513	0.841414	7.0512	7.22258	7.13689
ssc-miR-664-3p	-0.0652955	0.733062	0.841414	7.01341	6.89585	6.95463
ssc-miR-130a	0.0587172	0.742815	0.843435	3.57219	3.66455	3.61837
ssc-miR-9860-5p	-0.0799765	0.742394	0.843435	2.59111	2.56004	2.57557
ssc-miR-769-3p	-0.0514383	0.750595	0.848888	4.16801	4.1246	4.1463
ssc-miR-24-1-5p	0.0684574	0.764102	0.860748	5.68458	5.6966	5.69059
ssc-miR-122-3p	0.0706346	0.769816	0.86377	3.49788	3.58488	3.54138
ssc-miR-10b	-0.0278851	0.79236	0.880811	15.4674	15.4428	15.4551
ssc-miR-10a-5p	-0.0400647	0.797365	0.880811	12.4879	12.4707	12.4793
ssc-miR-361-3p	-0.0560822	0.795206	0.880811	9.0028	8.99766	9.00023
ssc-miR-7135-3p	-0.0641185	0.790316	0.880811	3.06639	3.04141	3.0539
ssc-miR-10383	-0.0572472	0.817964	0.893179	7.09788	7.15427	7.12608
ssc-miR-363	-0.0438894	0.817836	0.893179	6.92947	6.88979	6.90963
ssc-miR-224	0.0933698	0.817132	0.893179	3.63254	3.42154	3.52704
ssc-miR-27b-5p	-0.0415247	0.828381	0.900367	4.94925	4.91114	4.93019
ssc-miR-421-3p	-0.0367937	0.830865	0.900367	3.75821	3.69903	3.72862
ssc-miR-27a	0.0321223	0.843688	0.910799	10.4714	10.4871	10.4792
ssc-miR-1842	-0.0717742	0.849965	0.914113	1.8881	1.69435	1.79122
ssc-miR-378b-3p	-0.0317419	0.859681	0.917898	12.1373	12.0972	12.1172
ssc-miR-454	0.0498675	0.859926	0.917898	2.43916	2.48803	2.4636
ssc-miR-486	-0.0521233	0.866208	0.921154	14.4032	14.4706	14.4369
ssc-miR-676-3p	-0.0193433	0.873737	0.924686	8.2884	8.27841	8.2834
ssc-miR-190b	0.0726929	0.876018	0.924686	1.65593	1.81697	1.73645
ssc-miR-127	-0.0337932	0.880803	0.926306	12.4828	12.5388	12.5108
ssc-miR-130b-5p	-0.024265	0.884436	0.926707	6.36976	6.36632	6.36804
ssc-miR-708-5p	-0.0237952	0.89343	0.932702	5.40538	5.43878	5.42208
ssc-miR-491	-0.0297144	0.906734	0.943136	3.3837	3.43368	3.40869
ssc-miR-23b	-0.016237	0.916297	0.949617	11.6407	11.6305	11.6356
ssc-miR-378	-0.0125551	0.938411	0.969011	15.1626	15.1329	15.1477
ssc-miR-145-3p	0.0199596	0.942342	0.969558	7.68613	7.79567	7.7409
ssc-miR-2483	-0.0154355	0.949158	0.973058	1.75086	1.80337	1.77711
ssc-miR-199b-5p	-0.00878297	0.96259	0.976293	10.1865	10.206	10.1963
ssc-miR-450c-5p	-0.0173019	0.960093	0.976293	8.77963	8.77122	8.77542
ssc-miR-148b-5p	-0.0135505	0.960092	0.976293	3.21186	3.25852	3.23519
ssc-miR-374a-5p	0.00498233	0.985715	0.990207	6.59648	6.65551	6.626
ssc-miR-874	0.00491004	0.986733	0.990207	5.66619	5.63549	5.65084
ssc-miR-10388	0.00441623	0.98351	0.990207	3.41255	3.42807	3.42031
ssc-miR-212	0.00273055	0.992207	0.992207	1.98948	1.97416	1.98182
aLog2FC: estimated log2 fold change for mean exonic fractions from gluteus medius skeletal muscle belonging to fasted (AL-T0, N = 11) and fed (AL-T2, N = 12) Duroc gilts.
bq-value: q-value calculated with the false discovery rate (FDR) approach.
cLog2CPM: estimated log2 counts-per-million (CPM) mean expression levels in fasted (AL-T0) and fed (AL-T2) Duroc gilts.
