## Supplementary material for "Modeling microRNA-driven post-transcriptional regulation by using exon-intron split analysis (EISA) in pigs": Table S7

### Sheet: TableS7
Table S7: Binding sites in the 3’-UTRs of mRNA genes (with the top 5% negative PTc scores and at least 2-fold reduction in the exonic fraction) predicted as targets (N = 21) of non-redundant significantly upregulated miRNAs (N = 6) expressed in the gluteus medius skeletal muscle samples from fasting (AL-T0, N = 11) and fed (AL-T2, N = 12) Duroc gilts.
mRNA	Transcript	Name	3'-UTR target start	3'-UTR target end	Type	miRNAa	ρb	P-valuec
ENSSSCG00000031728	ENSSSCT00000041495	ABRA	1543	1549	7mer-m8	ssc-miR-30a-3p	-0.6018	0.00238264
ENSSSCG00000004332	ENSSSCT00000064722	BACH2	810	817	8mer	ssc-miR-148a-3p	-0.5326	0.00888495
ENSSSCG00000015969	ENSSSCT00000017388	CHRNA1	678	684	7mer-A1	ssc-miR-421-5p	-0.4713	0.023185
ENSSSCG00000032094	ENSSSCT00000058233	DKK2	1987	1994	8mer	ssc-miR-421-5p	-0.5632	0.00513454
ENSSSCG00000032094	ENSSSCT00000058233	DKK2	250	257	8mer	ssc-miR-30a-3p	-0.3923	0.0641023
ENSSSCG00000003766	ENSSSCT00000037894	DNAJB4	196	202	7mer-m8	ssc-miR-148a-3p	-0.2589	0.232932
ENSSSCG00000003766	ENSSSCT00000037894	DNAJB4	34	40	7mer-A1	ssc-miR-148a-3p
ENSSSCG00000003766	ENSSSCT00000037894	DNAJB4	36	43	8mer	ssc-miR-30a-3p	-0.3024	0.160815
ENSSSCG00000004347	ENSSSCT00000042969	FBXL4	1017	1023	7mer-m8	ssc-miR-30a-3p	-0.6779	0.000379131
ENSSSCG00000004347	ENSSSCT00000042969	FBXL4	2199	2206	8mer	ssc-miR-148a-3p	-0.4553	0.0289349
ENSSSCG00000004347	ENSSSCT00000042969	FBXL4	2268	2274	7mer-A1	ssc-miR-421-5p	-0.5504	0.0065022
ENSSSCG00000004347	ENSSSCT00000042969	FBXL4	848	854	7mer-m8	ssc-miR-421-5p
ENSSSCG00000002283	ENSSSCT00000002542	FUT8	453	459	7mer-A1	ssc-miR-421-5p	-0.4802	0.0203788
ENSSSCG00000015037	ENSSSCT00000036085	IL18	79	85	7mer-m8	ssc-miR-421-5p	-0.4832	0.0195069
ENSSSCG00000015037	ENSSSCT00000083545	IL18	1086	1093	8mer	ssc-miR-30a-3p	-0.5593	0.00552698
ENSSSCG00000015037	ENSSSCT00000083545	IL18	390	396	7mer-A1	ssc-miR-7-5p	-0.5484	0.00673731
ENSSSCG00000015037	ENSSSCT00000083545	IL18	701	707	7mer-A1	ssc-miR-374a-3p	-0.5672	0.00476568
ENSSSCG00000035101	ENSSSCT00000037574	KLF5	1349	1355	7mer-A1	ssc-miR-374a-3p	-0.334	0.119337
ENSSSCG00000035101	ENSSSCT00000037574	KLF5	1588	1594	7mer-A1	ssc-miR-421-5p	-0.3488	0.102833
ENSSSCG00000023806	ENSSSCT00000060040	LRRN1	2067	2073	7mer-m8	ssc-miR-148a-3p	-0.3458	0.105991
ENSSSCG00000023806	ENSSSCT00000060040	LRRN1	960	966	7mer-A1	ssc-miR-30a-3p	-0.4436	0.033951
ENSSSCG00000004979	ENSSSCT00000074904	MYO9A	192	198	7mer-m8	ssc-miR-421-5p	-0.4802	0.0203788
ENSSSCG00000004979	ENSSSCT00000074904	MYO9A	204	210	7mer-m8	ssc-miR-421-5p
ENSSSCG00000013351	ENSSSCT00000014581	NAV2	277	283	7mer-m8	ssc-miR-30a-3p	-0.3863	0.068597
ENSSSCG00000017986	ENSSSCT00000057235	NDEL1	1170	1176	7mer-A1	ssc-miR-148a-3p	-0.5375	0.00816038
ENSSSCG00000017986	ENSSSCT00000057235	NDEL1	6418	6424	7mer-m8	ssc-miR-148a-3p
ENSSSCG00000017986	ENSSSCT00000057235	NDEL1	6286	6292	7mer-A1	ssc-miR-421-5p	-0.5415	0.00761659
ENSSSCG00000005385	ENSSSCT00000005925	NR4A3	2612	2618	7mer-A1	ssc-miR-30a-3p	-0.4387	0.0362339
ENSSSCG00000005385	ENSSSCT00000005925	NR4A3	190	196	7mer-m8	ssc-miR-30a-3p
ENSSSCG00000005385	ENSSSCT00000005925	NR4A3	2401	2407	7mer-m8	ssc-miR-148a-3p	-0.2233	0.305699
ENSSSCG00000005385	ENSSSCT00000005925	NR4A3	2644	2651	8mer	ssc-miR-7-5p	-0.3577	0.0937749
ENSSSCG00000006331	ENSSSCT00000042595	PBX1	1137	1143	7mer-m8	ssc-miR-7-5p	-0.414	0.0495232
ENSSSCG00000006331	ENSSSCT00000053615	PBX1	4208	4214	7mer-A1	ssc-miR-7-5p
ENSSSCG00000006331	ENSSSCT00000042595	PBX1	58	64	7mer-m8	ssc-miR-7-5p
ENSSSCG00000006331	ENSSSCT00000053615	PBX1	2282	2288	7mer-A1	ssc-miR-374a-3p	-0.4694	0.0238489
ENSSSCG00000006331	ENSSSCT00000077761	PBX1	727	733	7mer-A1	ssc-miR-374a-3p
ENSSSCG00000006331	ENSSSCT00000077761	PBX1	1668	1674	7mer-A1	ssc-miR-30a-3p	-0.6008	0.00243293
ENSSSCG00000006331	ENSSSCT00000053615	PBX1	4979	4985	7mer-m8	ssc-miR-30a-3p
ENSSSCG00000006331	ENSSSCT00000077761	PBX1	1492	1499	8mer	ssc-miR-421-5p	-0.5354	0.0084441
ENSSSCG00000015334	ENSSSCT00000016707	PDK4	1206	1212	7mer-m8	ssc-miR-421-5p	-0.413	0.0501243
ENSSSCG00000015334	ENSSSCT00000016707	PDK4	1226	1232	7mer-m8	ssc-miR-151-3p	-0.6433	0.000928809
ENSSSCG00000015334	ENSSSCT00000016707	PDK4	1757	1763	7mer-m8	ssc-miR-30a-3p	-0.665	0.000535862
ENSSSCG00000015334	ENSSSCT00000016707	PDK4	632	638	7mer-A1	ssc-miR-374a-3p	-0.5178	0.0113843
ENSSSCG00000015334	ENSSSCT00000016707	PDK4	734	741	8mer	ssc-miR-148a-3p	-0.416	0.048338
ENSSSCG00000011133	ENSSSCT00000012185	PFKFB3	2306	2312	7mer-A1	ssc-miR-30a-3p	-0.5247	0.0101544
ENSSSCG00000011133	ENSSSCT00000036723	PFKFB3	1026	1032	7mer-A1	ssc-miR-30a-3p
ENSSSCG00000011133	ENSSSCT00000040259	PFKFB3	519	525	7mer-A1	ssc-miR-30a-3p
ENSSSCG00000011133	ENSSSCT00000036723	PFKFB3	1458	1464	7mer-m8	ssc-miR-148a-3p	-0.1976	0.366049
ENSSSCG00000011133	ENSSSCT00000040259	PFKFB3	661	667	7mer-m8	ssc-miR-421-5p	-0.2549	0.240397
ENSSSCG00000035037	ENSSSCT00000043921	SIK1	151	158	8mer	ssc-miR-148a-3p	-0.3093	0.150983
ENSSSCG00000039419	ENSSSCT00000045230	SLCO4A1	21	27	7mer-A1	ssc-miR-148a-3p	-0.3656	0.0862331
ENSSSCG00000039419	ENSSSCT00000056350	SLCO4A1	103	109	7mer-A1	ssc-miR-148a-3p
ENSSSCG00000032741	ENSSSCT00000065068	TBC1D9	986	993	8mer	ssc-miR-30a-3p	-0.5366	0.00830124
ENSSSCG00000009157	ENSSSCT00000010028	TET2	469	475	7mer-m8	ssc-miR-30a-3p	-0.3043	0.157962
miRNAa: List of significantly upregulated miRNAs (ssc-miR-148a-3p, ssc-miR-7-5p, ssc-miR-30-3p, ssc-miR-151-3p, ssc-miR-374a-3p and ssc-miR-421-5p) in AL-T0 vs AL-T2 Duroc gilts.
ρb: Spearman´s correlation coefficient
P-valuec: P-value of significance from Spearman´s correlation coefficient
