## Supplementary material for "Modeling microRNA-driven post-transcriptional regulation by using exon-intron split analysis (EISA) in pigs": Table S8

### Sheet: TableS8
Table S8: Covariation enrichment scores (CES) for the exonic and intronic fractions of mRNA genes (with the top 5% negative post-transcriptional signals PTc and at least 2-fold reduction in their exonic ΔEx fraction) predicted as targets of significantly upregulated miRNAs (N = 6) expressed in the gluteus medius skeletal muscle samples from fasting (AL-T0, N = 11) and fed (AL-T2, N = 12) Duroc gi…
AL-T0 vs AL-T2
ID	Gene	CESexon	CESintron	FC CESa
ENSSSCG00000032094	DKK2	4.23006	0	4230
ENSSSCG00000006331	PBX1	2.91684	0	2917
ENSSSCG00000011133	PFKFB3	2.65889	0	2659
ENSSSCG00000039419	SLCO4A1	1.94456	0.387755	5.01493
ENSSSCG00000035037	SIK1	2.77551	0.748768	3.70677
ENSSSCG00000023806	LRRN1	4.44156	1.27731	3.47727
ENSSSCG00000005385	NR4A3	3.46505	1.18442	2.92553
ENSSSCG00000009157	TET2	4.34286	1.61702	2.68571
ENSSSCG00000004979	MYO9A	3.8	1.64226	2.31389
ENSSSCG00000015969	CHRNA1	4.95238	2.17143	2.2807
ENSSSCG00000032741	TBC1D9	3.10204	1.3945	2.22449
ENSSSCG00000015334	PDK4	1.98793	0.933948	2.12852
ENSSSCG00000013351	NAV2	2.91289	1.55102	1.87805
ENSSSCG00000035101	KLF5	3.52124	2.08791	1.68649
ENSSSCG00000002283	FUT8	2.50549	1.51495	1.65385
ENSSSCG00000003766	DNAJB4	3.76381	2.36025	1.59467
ENSSSCG00000031728	ABRA	2.21574	1.51495	1.46259
ENSSSCG00000017986	NDEL1	2.28571	1.59371	1.43421
ENSSSCG00000015037	IL18	2.45466	1.72336	1.42435
ENSSSCG00000004332	BACH2	2.4127	3.61905	-0.666667
ENSSSCG00000004347	FBXL4	2.64808	3.42857	-0.772358
a FC CES: Fold change of the comparison between CESexon and CESintron values
