## Supplementary material for "Modeling microRNA-driven post-transcriptional regulation by using exon-intron split analysis (EISA) in pigs": Table S10

### Sheet: TableS10
Table S10: Differential expression analyses of microRNAs using the edgeR tool and comparing adipocyte expression profiles from lean (N = 5) and obese (N = 5) UNIK minipigs classified in accordance with their body mass index. In bold are microRNAs detected as significantly differentially expressed (|FC| > 1.5; P-value < 0.01, N = 7).
miRNA	log2FCa	P-value	q-valueb	log2CPMc obese	log2CPMc lean	Average log2CPM
ssc-miR-92b-3p*	1.85406	3.64676e-05	0.00809581	7.26275	9.00434	8.13354
ssc-miR-148a-3p*	0.825334	0.00383359	0.236709	11.0957	11.8755	11.4856
ssc-miR-204	1.79719	0.00439529	0.236709	4.92288	6.86615	5.89452
ssc-miR-1839-5p	-3.00029	0.00533129	0.236709	4.19355	1.19551	2.69453
ssc-miR-190a	-2.61717	0.00328471	0.236709	3.80961	0.888578	2.3491
ssc-miR-92a	0.668982	0.00672074	0.248667	14.3681	15.007	14.6875
ssc-miR-214-3p*	0.87379	0.00904154	0.286746	9.11555	9.9769	9.54622
ssc-miR-107	-1.06689	0.0105444	0.292607	10.4011	9.08729	9.74418
ssc-miR-186-5p	-0.589237	0.0133154	0.328446	12.0489	11.4707	11.7598
ssc-miR-26a	0.862037	0.0196945	0.364348	15.0483	15.7839	15.4161
ssc-miR-615	-1.25865	0.0176197	0.364348	6.18775	5.09614	5.64194
ssc-miR-130a	1.69792	0.0194728	0.364348	2.88603	5.21886	4.05244
ssc-miR-125a	0.691377	0.0261061	0.385935	14.0505	14.8365	14.4435
ssc-miR-149	0.696717	0.0228377	0.385935	10.316	10.9651	10.6406
ssc-miR-664-3p	-0.88693	0.0278152	0.385935	7.48981	6.64395	7.06688
ssc-miR-421-3p	-1.16674	0.0251352	0.385935	6.09398	4.75455	5.42427
ssc-miR-103	-0.685834	0.037837	0.494106	11.8111	10.9803	11.3957
ssc-miR-22-3p	-0.470928	0.0480933	0.533836	16.348	15.8572	16.1026
ssc-miR-155-5p	0.639423	0.0453324	0.533836	7.76695	8.43011	8.09853
ssc-miR-224	2.06065	0.0458418	0.533836	0.700477	1.85067	1.27557
ssc-let-7i-5p	0.454627	0.0505251	0.534123	12.0702	12.5413	12.3058
ssc-let-7d-5p	-0.383236	0.0832497	0.562149	12.6408	12.2282	12.4345
ssc-miR-140-3p	0.5012	0.0851957	0.562149	11.1513	11.6202	11.3857
ssc-miR-6529	-0.599104	0.0806323	0.562149	11.3495	10.6309	10.9902
ssc-miR-7134-5p	-0.524826	0.0831932	0.562149	9.92081	9.41668	9.66875
ssc-miR-497	0.858976	0.0860949	0.562149	7.80275	8.30708	8.05492
ssc-miR-222	0.838628	0.0830617	0.562149	7.21455	7.70221	7.45838
ssc-miR-708-5p	-0.683812	0.0845679	0.562149	7.80639	7.00884	7.40762
ssc-miR-193a-3p	1.40337	0.055784	0.562149	5.96871	7.05978	6.51424
ssc-miR-7857-3p	-1.5881	0.0842722	0.562149	7.45335	3.30545	5.3794
ssc-miR-2320-3p	-1.01313	0.0642701	0.562149	5.41551	4.26498	4.84025
ssc-miR-132	1.25332	0.0589817	0.562149	2.82209	4.84334	3.83271
ssc-miR-326	-1.39897	0.0798102	0.562149	4.62511	2.15265	3.38888
ssc-miR-424-3p	1.50778	0.0636071	0.562149	2.16082	3.24666	2.70374
ssc-miR-10b	-0.462009	0.119378	0.586569	16.7075	16.2608	16.4841
ssc-miR-30a-5p	-0.362896	0.113325	0.586569	15.4791	15.1023	15.2907
ssc-miR-27b-3p	-0.357376	0.142679	0.586569	14.5	14.0772	14.2886
ssc-miR-143-3p	-0.345692	0.117894	0.586569	14.2172	13.8426	14.0299
ssc-miR-30a-3p	-0.378313	0.128712	0.586569	10.4341	10.0383	10.2362
ssc-miR-148a-5p	0.468454	0.135711	0.586569	9.27283	9.77737	9.5251
ssc-miR-324	-0.764211	0.122014	0.586569	7.76478	7.03073	7.39775
ssc-miR-221-3p	0.681908	0.101131	0.586569	7.04278	7.57106	7.30692
ssc-miR-199a-5p	0.773287	0.103883	0.586569	5.62598	6.28597	5.95598
ssc-miR-192	0.762506	0.126096	0.586569	4.7517	5.6981	5.2249
ssc-miR-130b-5p	0.844813	0.141896	0.586569	3.76046	4.55779	4.15912
ssc-miR-374a-3p	1.02975	0.100158	0.586569	3.47811	4.47383	3.97597
ssc-miR-152	1.51708	0.138144	0.586569	3.30571	4.22017	3.76294
ssc-miR-15a	-1.11611	0.110988	0.586569	4.15896	2.9741	3.56653
ssc-miR-210	1.00364	0.1294	0.586569	3.0642	3.88698	3.47559
ssc-miR-9860-5p	1.00386	0.133942	0.586569	2.59596	3.48757	3.04177
ssc-miR-133a-3p	1.52087	0.0974399	0.586569	2.21789	3.00537	2.61163
ssc-miR-2483	1.39498	0.102158	0.586569	1.28074	3.58363	2.43218
ssc-miR-20b	-1.34003	0.142481	0.586569	3.379	1.43067	2.40483
ssc-miR-382	1.30989	0.118452	0.586569	1.7399	2.46064	2.10027
ssc-miR-151-3p	-0.337715	0.165355	0.59523	11.9554	11.5624	11.7589
ssc-miR-1249	-0.474345	0.168917	0.59523	11.4627	11.0854	11.274
ssc-miR-98	-0.537757	0.165722	0.59523	8.78307	8.12074	8.4519
ssc-miR-128	-0.503003	0.148731	0.59523	8.14056	7.63563	7.88809
ssc-miR-1842	-0.605124	0.151089	0.59523	8.23125	7.54377	7.88751
ssc-miR-1306-5p	-0.503068	0.161268	0.59523	7.81492	7.3917	7.60331
ssc-miR-182	1.29587	0.156075	0.59523	1.97484	3.61239	2.79361
ssc-miR-935	-1.48034	0.166568	0.59523	1.80041	0.494829	1.14762
ssc-miR-671-5p	-1.50968	0.166568	0.59523	1.79508	0.393749	1.09441
ssc-miR-122-5p	-1.21547	0.179759	0.623539	2.54981	1.1568	1.8533
ssc-let-7f-5p	-0.341581	0.195788	0.636867	12.9935	12.6559	12.8247
ssc-miR-361-3p	-0.468188	0.188741	0.636867	7.62796	7.0872	7.35758
ssc-miR-874	-0.717226	0.197945	0.636867	6.49247	5.49596	5.99422
ssc-miR-652	-1.15015	0.192347	0.636867	3.56585	2.00685	2.78635
ssc-miR-2411	-1.21117	0.195484	0.636867	2.10257	1.45225	1.77741
ssc-miR-125b	0.287464	0.203649	0.640721	12.0665	12.3566	12.2116
ssc-miR-331-3p	0.343859	0.204915	0.640721	8.67712	9.03186	8.85449
ssc-miR-127	0.653766	0.207918	0.64108	9.57689	10.0804	9.82865
ssc-miR-126-3p	-0.654518	0.213842	0.650316	6.99734	6.1306	6.56397
ssc-miR-27a	0.363757	0.230421	0.668216	9.22575	9.64959	9.43767
ssc-miR-150	0.657166	0.227073	0.668216	7.99621	8.38168	8.18895
ssc-miR-4331-5p	-0.727239	0.231747	0.668216	6.78979	6.77034	6.78007
ssc-miR-1296-5p	0.595192	0.231769	0.668216	5.64466	6.36917	6.00691
ssc-miR-191	-0.354529	0.248652	0.681832	16.943	16.4491	16.6961
ssc-let-7e	0.351706	0.240995	0.681832	13.5778	14.0341	13.806
ssc-miR-365-3p	-0.302082	0.249192	0.681832	10.4795	10.1928	10.3361
ssc-miR-340	-0.778551	0.246211	0.681832	6.87739	6.25668	6.56704
ssc-miR-708-3p	-1.00374	0.254326	0.681832	3.48335	1.88993	2.68664
ssc-miR-196b-3p	-1.24963	0.254919	0.681832	1.65758	0.58285	1.12022
ssc-let-7d-3p	0.264699	0.262236	0.687903	11.693	11.9122	11.8026
ssc-miR-151-5p	-0.263997	0.266485	0.687903	10.8365	10.5298	10.6831
ssc-miR-223	0.971808	0.26569	0.687903	0.962105	2.27847	1.62029
ssc-miR-30c-3p	-0.298943	0.284863	0.718632	9.29032	8.93102	9.11067
ssc-let-7i-3p	0.61351	0.283944	0.718632	3.51249	4.78636	4.14942
ssc-miR-1271-5p	-0.511201	0.2954	0.722101	5.39645	4.66173	5.02909
ssc-miR-628-5p	-0.664031	0.299249	0.722101	4.20469	3.57501	3.88985
ssc-miR-6782-3p	-0.92623	0.298038	0.722101	3.02653	1.71537	2.37095
ssc-miR-7137-3p	-1.00171	0.294024	0.722101	2.65039	1.62307	2.13673
ssc-miR-1343	-0.271769	0.333095	0.76234	11.3587	11.0808	11.2198
ssc-miR-145-3p	0.716507	0.330289	0.76234	3.28285	3.36549	3.32417
ssc-miR-345-5p	0.744224	0.332031	0.76234	2.38915	3.57836	2.98376
ssc-miR-10384	-0.887417	0.322021	0.76234	2.54103	2.85338	2.6972
ssc-miR-374b-5p	-0.840467	0.332727	0.76234	2.34464	1.53702	1.94083
ssc-miR-374a-5p	-0.910859	0.33755	0.764655	2.62732	1.55418	2.09075
ssc-miR-676-3p	-0.721299	0.352006	0.781072	6.12805	6.47846	6.30325
ssc-miR-381-3p	0.542887	0.352734	0.781072	4.59712	5.24178	4.91945
ssc-miR-199b-5p	0.705142	0.355353	0.781072	2.28841	3.31311	2.80076
ssc-miR-181a	-0.239846	0.382451	0.798341	17.1717	16.8488	17.0103
ssc-miR-196b-5p	0.195574	0.387538	0.798341	10.6628	10.8878	10.7753
ssc-miR-99a-5p	-0.235256	0.389932	0.798341	10.0205	9.75693	9.8887
ssc-miR-769-5p	-0.234668	0.390692	0.798341	9.01966	8.76675	8.8932
ssc-miR-29c	0.639427	0.391978	0.798341	8.00649	8.35731	8.1819
ssc-miR-421-5p	-0.461858	0.38352	0.798341	5.48178	5.02818	5.25498
ssc-miR-339-3p	0.609286	0.385362	0.798341	2.89209	3.43335	3.16272
ssc-miR-432-5p	0.7542	0.371865	0.798341	2.4612	2.71772	2.58946
ssc-miR-425-3p	0.374727	0.40212	0.811551	7.74511	8.02601	7.88556
ssc-miR-671-3p	0.293996	0.407	0.814	7.18583	7.3756	7.28072
ssc-miR-21-3p	0.438581	0.424161	0.840747	4.81022	5.4294	5.11981
ssc-miR-30c-5p	-0.212395	0.446351	0.841581	10.6064	10.334	10.4702
ssc-miR-455-3p	-0.339257	0.437303	0.841581	8.35035	8.28914	8.31975
ssc-miR-505	-0.235147	0.4587	0.841581	8.35609	8.1031	8.22959
ssc-miR-30b-3p	0.284978	0.454716	0.841581	6.7718	6.98609	6.87895
ssc-miR-196a	-0.578519	0.442193	0.841581	6.34367	6.25424	6.29896
ssc-miR-296-5p	-0.417336	0.429636	0.841581	4.95837	4.5934	4.77588
ssc-miR-126-5p	-0.435041	0.453909	0.841581	5.2827	4.06424	4.67347
ssc-miR-33b-5p	-0.496889	0.455288	0.841581	3.56206	3.86864	3.71535
ssc-miR-7142-5p	-0.768757	0.444092	0.841581	1.57314	0.888578	1.23086
ssc-miR-20a-5p	0.551075	0.466929	0.849658	2.24709	3.41092	2.82901
ssc-miR-95	0.609585	0.47548	0.858184	1.53449	2.07829	1.80639
ssc-let-7g	-0.140074	0.52081	0.876278	13.3963	13.2381	13.3172
ssc-miR-425-5p	-0.153259	0.493673	0.876278	10.0732	9.91178	9.99249
ssc-miR-181c	0.193462	0.524977	0.876278	8.32282	8.57402	8.44842
ssc-miR-361-5p	-0.301342	0.502542	0.876278	6.85899	6.73677	6.79788
ssc-miR-28-5p	-0.258783	0.514645	0.876278	6.28474	6.06291	6.17383
ssc-miR-491	-0.296773	0.52146	0.876278	5.08494	4.72818	4.90656
ssc-miR-17-5p	0.368257	0.502582	0.876278	4.65667	4.77337	4.71502
ssc-miR-140-5p	-0.363711	0.522363	0.876278	4.12603	3.7603	3.94317
ssc-miR-29b	-0.435243	0.497645	0.876278	3.72231	3.58097	3.65164
ssc-miR-499-5p	0.5697	0.51274	0.876278	2.06625	2.63334	2.3498
ssc-miR-27b-5p	-0.254657	0.542514	0.892533	7.61346	7.25313	7.43329
ssc-miR-214-5p	0.351682	0.543238	0.892533	3.89374	3.86467	3.87921
ssc-miR-18a	0.637431	0.546777	0.892533	1.10783	1.69646	1.40214
ssc-miR-423-5p	-0.176919	0.553758	0.894952	14.3223	14.1093	14.2158
ssc-miR-370	0.636418	0.556321	0.894952	1.28616	2.1534	1.71978
ssc-miR-10a-5p	-0.158021	0.562414	0.895615	13.366	13.1863	13.2762
ssc-miR-181b	-0.15883	0.564802	0.895615	10.4995	10.3211	10.4103
ssc-miR-455-5p	-0.466494	0.569744	0.897043	3.09202	2.85677	2.97439
ssc-miR-378b-3p	-0.170465	0.58136	0.902532	9.36279	9.14546	9.25413
ssc-miR-185	-0.333018	0.57889	0.902532	6.03984	5.20421	5.62203
ssc-let-7a	-0.105057	0.627433	0.907749	16.4538	16.332	16.3929
ssc-miR-145-5p	-0.134046	0.625099	0.907749	12.7763	12.7016	12.7389
ssc-miR-148b-3p	-0.135792	0.603533	0.907749	9.92437	9.83049	9.87743
ssc-miR-29a-3p	0.138252	0.626389	0.907749	9.50715	9.57368	9.54041
ssc-miR-23a	0.150849	0.606078	0.907749	9.30238	9.53908	9.42073
ssc-miR-744	-0.137643	0.609567	0.907749	9.24524	9.09531	9.17027
ssc-miR-2320-5p	0.16072	0.594936	0.907749	8.02615	8.15948	8.09281
ssc-miR-21-5p	0.189753	0.632402	0.907749	7.08979	7.18942	7.1396
ssc-miR-184	0.303926	0.633789	0.907749	5.20387	5.53475	5.36931
ssc-miR-148b-5p	-0.30928	0.589505	0.907749	4.74392	4.20426	4.47409
ssc-miR-10382	0.342075	0.614469	0.907749	4.26499	3.99588	4.13044
ssc-miR-10a-3p	-0.529846	0.602404	0.907749	2.29262	1.48291	1.88776
ssc-miR-28-3p	0.11616	0.644139	0.908871	12.4876	12.5235	12.5055
ssc-miR-99b	0.137132	0.648525	0.908871	11.7715	11.9217	11.8466
ssc-miR-100	0.168395	0.648167	0.908871	8.39452	8.48713	8.44083
ssc-miR-181d-5p	-0.145649	0.657729	0.908871	7.85861	7.69491	7.77676
ssc-miR-30c-1-3p	-0.171908	0.656319	0.908871	6.45047	6.2171	6.33379
ssc-miR-342	0.304396	0.659136	0.908871	3.6727	3.39889	3.5358
ssc-miR-486	0.147242	0.671086	0.909428	11.6731	11.7992	11.7361
ssc-miR-451	-0.211059	0.667632	0.909428	6.15476	5.95339	6.05408
ssc-miR-10383	-0.356579	0.67183	0.909428	3.10294	3.74916	3.42605
ssc-miR-423-3p	0.0901976	0.68172	0.917223	12.9793	13.061	13.0202
ssc-miR-1306-3p	0.19548	0.691589	0.924897	5.45423	5.43649	5.44536
ssc-miR-365-5p	-0.134069	0.696919	0.926443	8.22173	8.08776	8.15474
ssc-miR-15b	0.136195	0.70649	0.933576	7.78664	7.98226	7.88445
ssc-miR-7136-5p	-0.239221	0.713734	0.937568	3.64115	2.8138	3.22747
ssc-miR-30d	0.0730675	0.748222	0.939002	15.281	15.35	15.3155
ssc-miR-1468	0.222578	0.729571	0.939002	9.99885	9.73755	9.8682
ssc-miR-30b-5p	0.152413	0.736234	0.939002	8.4924	8.59776	8.54508
ssc-miR-1285	-0.144501	0.725228	0.939002	7.82275	7.66252	7.74263
ssc-miR-101	-0.2102	0.735817	0.939002	3.91739	3.85971	3.88855
ssc-miR-33b-3p	0.243537	0.736468	0.939002	3.78031	3.63593	3.70812
ssc-miR-9820-5p	-0.294093	0.743095	0.939002	2.24137	1.5248	1.88309
ssc-miR-885-5p	0.292504	0.748664	0.939002	1.53196	1.9418	1.73688
ssc-miR-30e-5p	-0.0789752	0.754701	0.941256	9.59307	9.48495	9.53901
ssc-miR-320	-0.0684939	0.786097	0.946134	13.3899	13.2741	13.332
ssc-miR-532-5p	-0.101752	0.772519	0.946134	7.90729	7.6725	7.7899
ssc-miR-532-3p	0.10281	0.778304	0.946134	6.78841	6.92524	6.85682
ssc-miR-504	-0.213217	0.781581	0.946134	5.79915	6.06935	5.93425
ssc-miR-628-3p	-0.13935	0.777854	0.946134	5.36296	5.28925	5.3261
ssc-miR-143-5p	0.140677	0.788445	0.946134	4.86362	5.1536	5.00861
ssc-miR-129a-3p	0.217887	0.785037	0.946134	2.54737	2.05378	2.30058
ssc-miR-574-3p	0.0518733	0.804738	0.949311	11.8677	11.9308	11.8993
ssc-miR-22-5p	-0.0994687	0.812474	0.949311	6.73426	6.4974	6.61583
ssc-miR-331-5p	0.0925927	0.809184	0.949311	6.39613	6.49771	6.44692
ssc-miR-363	-0.129112	0.809348	0.949311	6.10922	5.9774	6.04331
ssc-miR-375	0.251301	0.805225	0.949311	1.25024	1.1413	1.19577
ssc-miR-26b-5p	-0.0501341	0.820085	0.953188	11.2233	11.182	11.2026
ssc-miR-193a-5p	0.052788	0.841492	0.962944	13.6707	13.7025	13.6866
ssc-miR-26b-3p	-0.118283	0.83411	0.962944	4.36481	3.51267	3.93874
ssc-miR-330	-0.143206	0.838626	0.962944	2.97713	3.38378	3.18046
ssc-miR-130b-3p	0.157432	0.853446	0.971615	2.21438	2.36069	2.28754
ssc-miR-99a-3p	-0.0401325	0.88079	0.976008	9.26272	9.23106	9.24689
ssc-miR-195	-0.0729043	0.88064	0.976008	5.30905	5.20683	5.25794
ssc-miR-17-3p	0.119869	0.878829	0.976008	2.93596	3.54618	3.24107
ssc-miR-362	-0.120361	0.864643	0.976008	3.15606	2.84588	3.00097
ssc-miR-24-1-5p	-0.0996678	0.883683	0.976008	2.74728	2.58224	2.66476
ssc-miR-139-3p	-0.122106	0.87884	0.976008	2.62466	2.63383	2.62924
ssc-let-7c	0.00149447	0.994333	0.995627	15.1616	15.1455	15.1536
ssc-miR-378	-0.0113335	0.967002	0.995627	14.9122	14.85	14.8811
ssc-miR-23b	-0.0146921	0.956931	0.995627	11.0657	11.0159	11.0408
ssc-miR-1307	-0.0195119	0.940244	0.995627	10.3864	10.3055	10.3459
ssc-miR-296-3p	-0.00804219	0.977304	0.995627	9.42017	9.35912	9.38964
ssc-miR-664-5p	-0.00399918	0.988724	0.995627	9.32653	9.26827	9.2974
ssc-miR-30e-3p	0.00214875	0.993595	0.995627	8.74121	8.75624	8.74873
ssc-miR-16	-0.0214419	0.951178	0.995627	8.66174	8.61475	8.63825
ssc-miR-328	-0.024891	0.941289	0.995627	8.41949	8.42986	8.42468
ssc-miR-500-3p	0.0163741	0.970626	0.995627	7.88801	7.58801	7.73801
ssc-miR-146a-5p	-0.0284608	0.939907	0.995627	7.4208	7.4284	7.4246
ssc-miR-139-5p	-0.00505314	0.992528	0.995627	7.24489	7.31659	7.28074
ssc-miR-9810-3p	-0.0183476	0.969756	0.995627	6.46836	6.27072	6.36954
ssc-miR-339	-0.0287182	0.952417	0.995627	5.94551	6.29258	6.11905
ssc-miR-9841-3p	0.00352839	0.995627	0.995627	4.3452	4.35408	4.34964
ssc-miR-660	0.0207711	0.969675	0.995627	4.36728	4.1876	4.27744
ssc-miR-769-3p	-0.0694342	0.986434	0.995627	4.10115	3.99365	4.0474
ssc-miR-219a	0.00839435	0.983905	0.995627	4.06711	3.90312	3.98512
ssc-miR-10390	-0.0761623	0.910789	0.995627	3.75544	2.98486	3.37015
ssc-miR-345-3p	-0.0574683	0.946798	0.995627	1.58278	1.53702	1.5599
ssc-miR-106a	0.0766554	0.938382	0.995627	1.51787	1.31736	1.41762
aLog2FC: estimated log2 fold change for mean exonic fractions from adipocytes belonging to lean (N = 5) and obese (N = 12) Duroc-Göttingen minipigs.
bq-value: q-value calculated with the false discovery rate (FDR) approach.
cLog2CPM: estimated log2 counts-per-million (CPM) mean expression levels in lean and obese Duroc-Göttingen minipigs.
*microRNAs profiled by RT-qPCR analyses.
