## Supplementary material for "Modeling microRNA-driven post-transcriptional regulation by using exon-intron split analysis (EISA) in pigs": Table S12

### Sheet: TableS12
Table S12: Binding sites in the 3’-UTRs of mRNA genes (with the top 5% negative PTc scores and at least 2-fold reduction in the exonic fraction) predicted as targets (N = 25) of non-redundant significantly upregulated miRNAs (N = 4) expressed in adipocytes from lean (N = 5) and obese (N = 5) UNIK minipigs.
mRNA	Transcript	Name	3'-UTR target start	3'-UTR target end	Type	miRNA	ρa	P-valueb
ENSSSCG00000001089	ENSSSCT00000001185	GPLD1	1404	1410	7mer-A1	ssc-miR-204	-0.5758	0.0815528
ENSSSCG00000001089	ENSSSCT00000001185	GPLD1	616	622	7mer-A1	ssc-miR-148a-3p	-0.3091	0.384841
ENSSSCG00000002265	ENSSSCT00000002523	FAM174B	1459	1465	7mer-m8	ssc-miR-214-3p	-0.7212	0.0185732
ENSSSCG00000007899	ENSSSCT00000008655		258	264	7mer-m8	ssc-miR-148a-3p	-0.5151	0.127553
ENSSSCG00000007899	ENSSSCT00000008655		284	290	7mer-m8	ssc-miR-214-3p	-0.7454	0.0133301
ENSSSCG00000007899	ENSSSCT00000008655		638	644	7mer-A1	ssc-miR-204	-0.3575	0.310376
ENSSSCG00000010079	ENSSSCT00000011040	PPM1F	2160	2166	7mer-A1	ssc-miR-148a-3p	-0.6848	0.0288828
ENSSSCG00000010079	ENSSSCT00000011040	PPM1F	2221	2227	7mer-m8	ssc-miR-214-3p	-0.6484	0.0425401
ENSSSCG00000010814	ENSSSCT00000011830	ESRRG	1076	1082	7mer-A1	ssc-miR-204	-0.7547	0.0116449
ENSSSCG00000010814	ENSSSCT00000011830	ESRRG	114	121	8mer	ssc-miR-148a-3p	-0.1779	0.622873
ENSSSCG00000010814	ENSSSCT00000011830	ESRRG	870	876	7mer-A1	ssc-miR-92b-3p	-0.7547	0.0116449
ENSSSCG00000010893	ENSSSCT00000045687		432	438	7mer-A1	ssc-miR-92b-3p	-0.4545	0.186905
ENSSSCG00000011230	ENSSSCT00000012297	OSBPL10	259	265	7mer-m8	ssc-miR-148a-3p	-0.2606	0.467089
ENSSSCG00000014921	ENSSSCT00000016277	PRSS23	1384	1390	7mer-m8	ssc-miR-92b-3p	-0.5879	0.0738777
ENSSSCG00000014921	ENSSSCT00000016277	PRSS23	1829	1835	7mer-A1	ssc-miR-92b-3p
ENSSSCG00000015332	ENSSSCT00000027564	PON1	188	194	7mer-A1	ssc-miR-92b-3p	-0.9151	0.000204472
ENSSSCG00000015332	ENSSSCT00000059830	PON1	1022	1028	7mer-A1	ssc-miR-214-3p	-0.7454	0.0133301
ENSSSCG00000015401	ENSSSCT00000025400	PCLO	554	561	8mer	ssc-miR-204	-0.4061	0.244282
ENSSSCG00000015559	ENSSSCT00000016949	NCF2	1123	1129	7mer-m8	ssc-miR-148a-3p	-0.3212	0.365468
ENSSSCG00000016233	ENSSSCT00000036636	SERPINE2	298	304	7mer-m8	ssc-miR-214-3p	-0.6	0.066688
ENSSSCG00000017014	ENSSSCT00000058020	PANK3	243	249	7mer-A1	ssc-miR-92b-3p	-0.6606	0.0375884
ENSSSCG00000017014	ENSSSCT00000058020	PANK3	3297	3304	8mer	ssc-miR-204	-0.3091	0.384841
ENSSSCG00000017186	ENSSSCT00000018711	RNF157	1213	1219	7mer-A1	ssc-miR-92b-3p	-0.5879	0.0738777
ENSSSCG00000017186	ENSSSCT00000064466	RNF157	2714	2720	7mer-A1	ssc-miR-204	-0.6606	0.0375884
ENSSSCG00000017186	ENSSSCT00000064466	RNF157	467	473	7mer-A1	ssc-miR-204
ENSSSCG00000017186	ENSSSCT00000064466	RNF157	483	489	7mer-m8	ssc-miR-148a-3p	-0.3697	0.29305
ENSSSCG00000017186	ENSSSCT00000064466	RNF157	831	837	7mer-m8	ssc-miR-214-3p	-0.4545	0.186905
ENSSSCG00000017199	ENSSSCT00000018724	TRIM47	24	30	7mer-m8	ssc-miR-214-3p	-0.3939	0.259998
ENSSSCG00000017328	ENSSSCT00000018864	ARHGAP27	232	238	7mer-m8	ssc-miR-214-3p	-0.6485	0.0425401
ENSSSCG00000022099	ENSSSCT00000025489	RAP1GAP	2741	2747	7mer-m8	ssc-miR-92b-3p	-0.5757	0.0815528
ENSSSCG00000022099	ENSSSCT00000025489	RAP1GAP	631	637	7mer-A1	ssc-miR-204	-0.2848	0.425038
ENSSSCG00000023408	ENSSSCT00000024259	SAMD4A	1600	1606	7mer-m8	ssc-miR-148a-3p	-0.2606	0.467089
ENSSSCG00000023408	ENSSSCT00000087834	SAMD4A	1272	1279	8mer	ssc-miR-148a-3p
ENSSSCG00000023408	ENSSSCT00000024259	SAMD4A	3172	3178	7mer-A1	ssc-miR-214-3p	-0.4182	0.229113
ENSSSCG00000023408	ENSSSCT00000024259	SAMD4A	4354	4360	7mer-A1	ssc-miR-204	-0.6606	0.0375884
ENSSSCG00000023408	ENSSSCT00000087834	SAMD4A	483	490	8mer	ssc-miR-204
ENSSSCG00000023408	ENSSSCT00000087834	SAMD4A	753	759	7mer-m8	ssc-miR-204
ENSSSCG00000025652	ENSSSCT00000058692	CDH1	2153	2159	7mer-A1	ssc-miR-204	-0.697	0.0250967
ENSSSCG00000025652	ENSSSCT00000058692	CDH1	783	789	7mer-A1	ssc-miR-214-3p	-0.6485	0.0425401
ENSSSCG00000031819	ENSSSCT00000047016	TP53I11	1616	1622	7mer-A1	ssc-miR-214-3p	-0.2979	0.404702
ENSSSCG00000034259	ENSSSCT00000048672	PMEPA1	3505	3511	7mer-A1	ssc-miR-92b-3p	-0.6121	0.0599721
ENSSSCG00000034259	ENSSSCT00000048672	PMEPA1	405	411	7mer-A1	ssc-miR-92b-3p
ENSSSCG00000035403	ENSSSCT00000043271	RFX2	389	396	8mer	ssc-miR-214-3p	-0.2364	0.510885
ENSSSCG00000035403	ENSSSCT00000043271	RFX2	992	998	7mer-A1	ssc-miR-92b-3p	-0.5879	0.0738777
ENSSSCG00000037015	ENSSSCT00000042442	SESN3	1119	1126	8mer	ssc-miR-92b-3p	-0.7212	0.0185732
ENSSSCG00000037015	ENSSSCT00000042442	SESN3	144	150	7mer-m8	ssc-miR-92b-3p
ENSSSCG00000037015	ENSSSCT00000042442	SESN3	1520	1526	7mer-m8	ssc-miR-148a-3p	-0.5515	0.0984012
ENSSSCG00000037015	ENSSSCT00000042442	SESN3	4545	4552	8mer	ssc-miR-214-3p	-0.5757	0.0815528
ENSSSCG00000037015	ENSSSCT00000042442	SESN3	7371	7377	7mer-m8	ssc-miR-214-3p
ENSSSCG00000037015	ENSSSCT00000042442	SESN3	5375	5381	7mer-A1	ssc-miR-204	-0.7576	0.0111434
ENSSSCG00000037015	ENSSSCT00000042442	SESN3	6139	6145	7mer-m8	ssc-miR-204
ENSSSCG00000039548	ENSSSCT00000065205	PTGFR	1622	1628	7mer-m8	ssc-miR-148a-3p	-0.6121	0.0599721
ENSSSCG00000040464	ENSSSCT00000055031	LEP	656	662	7mer-m8	ssc-miR-148a-3p	-0.4424	0.200423
miRNAsa: List of upregulated miRNAs (ssc-miR-148a-3p, ssc-miR-204, ssc-miR-92a and ssc-miR-214-3p) in lean vs obese Duroc-Göttingen minipigs classified according to their body mass index (BMI).
ρb: Spearman´s correlation coefficient
P-valuec: P-value of significance from Spearman´s correlation coefficient
