## Supplementary material for "Modeling microRNA-driven post-transcriptional regulation by using exon-intron split analysis (EISA) in pigs": Table S13

### Sheet: TableS13
Table S13: Covariation enrichment scores (CES) for the exonic and intronic fractions of mRNA genes (with the top 5% negative post-transcriptional signals PTc and at least 2-fold reduction in their exonic ΔEx fraction) predicted as targets of non-redundant significantly upregulated miRNAs (N = 4) expressed in adipocytes from lean (N = 5) and obese (N = 5) UNIK minipigs.
lean vs obese
ID	Gene	CESexon	CESintron	FC CESa
ENSSSCG00000015559	NCF2	7.24571	0.818065	6.42765
ENSSSCG00000001089	GPLD1	8.45333	3.17	5.28333
ENSSSCG00000017186	RNF157	5.072	0	5.072
ENSSSCG00000010893		8.06909	3.38133	4.68776
ENSSSCG00000031819	TP53I11	6.34	2.43846	3.90154
ENSSSCG00000014921	PRSS23	2.3775	0	2.3775
ENSSSCG00000037015	SESN3	1.7435	0	1.7435
ENSSSCG00000010814	ESRRG	1.65391	0	1.65391
ENSSSCG00000035403	RFX2	2.60103	1.12711	1.47391
ENSSSCG00000010079	PPM1F	1.09731	0	1.09731
ENSSSCG00000025652	CDH1	1.85973	0.7925	1.06723
ENSSSCG00000040464	LEP	1.60168	0.704444	0.89724
ENSSSCG00000015401	PCLO	1.268	0.384242	0.883758
ENSSSCG00000022099	RAP1GAP	1.87852	1.13214	0.746376
ENSSSCG00000011230	OSBPL10	1.88486	1.24721	0.637652
ENSSSCG00000017014	PANK3	1.3174	0.874483	0.44292
ENSSSCG00000017328	ARHGAP27	1.2271	0.975385	0.251712
ENSSSCG00000016233	SERPINE2	2.0127	1.76111	0.251587
ENSSSCG00000002265	FAM174B	1.09731	1.11882	-0.0215158
ENSSSCG00000023408	SAMD4A	2.20522	2.536	-0.330783
ENSSSCG00000039548	PTGFR	0.754762	1.40889	-0.654127
ENSSSCG00000007899		1.33474	2.11333	-0.778596
ENSSSCG00000015332	PON1	1.3948	2.536	-1.1412
ENSSSCG00000017199	TRIM47	0.905714	2.30545	-1.39974
ENSSSCG00000034259	PMEPA1	1.15273	4.22667	-3.07394
a FC CES: Fold change of the comparison between CESexon and CESintron values
